# Single cell transcriptomics reveals a signaling roadmap coordinating endoderm and mesoderm diversification during foregut organogenesis

**DOI:** 10.1101/756825

**Authors:** Lu Han, Praneet Chaturvedi, Keishi Kishimoto, Hiroyuki Koike, Talia Nasr, Kentaro Iwasawa, Kirsten Giesbrecht, Phillip C Witcher, Alexandra Eicher, Lauren Haines, Yarim Lee, John M Shannon, Mitsuru Morimoto, James M Wells, Takanori Takebe, Aaron M Zorn

## Abstract

Visceral organs, such as the lungs, stomach, liver and pancreas, are derived from the fetal foregut through a series of inductive interactions between the definitive endoderm (DE) and the surrounding splanchnic mesoderm (SM). While patterning of DE lineages has been fairly well studied, paracrine signaling controlling SM regionalization and how this is coordinated with the epithelial identity during organogenesis is obscure. Here we used single cell transcriptomics to generate a high-resolution cell state map of the embryonic mouse foregut. This uncovered an unexpected diversity in the SM cells that developed in close register with the organ-specific epithelium. From these data, we inferred a spatiotemporal signaling roadmap of the combinatorial endoderm-mesoderm interactions that orchestrate foregut organogenesis. We validated key predictions with mouse genetics, showing the importance of endoderm-derived signals in mesoderm patterning. Finally, leveraging the signaling road map we generated different SM subtypes from human pluripotent stem cells (hPSCs), which previously have been elusive. The single cell data can be explored at: https://research.cchmc.org/ZornLab-singlecell.
