## Supplementary Table S3 HH-Gli regulated transcript for "Single cell transcriptomics reveals a signaling roadmap coordinating endoderm and mesoderm diversification during foregut organogenesis"

### Sheet: DifferentialExpression_Gli2,3
Han et al. Differentiall expressed genes comparing Gli mutants to heterozygous controls
Differentially expressed transcripts between Gli2-/-;Gli3-/- and Gli2+/-;Gli3+/- foregut tissu (LogFC > |1| and FDR < 0.1).
Gene	LogFC	pvalue	FDR	Gli2+/-, Gli3+/- #1	Gli2+/-, Gli3+/- #2	Gli2+/-, Gli3+/- #3	Gli2+/-, Gli3-/- #1	Gli2+/-, Gli3-/- #2	Gli2+/-, Gli3-/- #3	Gli2-/-, Gli3+/- #1	Gli2-/-, Gli3+/- #2	Gli2-/-, Gli3+/- #3	Gli2-/-, Gli3-/- #1	Gli2-/-, Gli3-/- #2	Gli2-/-, Gli3-/- #3
Hist1h2ba	-7.93024	4.4304e-15	7.42313e-11	9.42	8.97	10.04	1.11	0.64	0.73	13.73	6.51	0.66	0	0.18	0
E030019B13Rik	-7.65864	2.13804e-12	1.79114e-08	0.97	1.86	0.92	0.81	0.77	1.14	0.89	0.45	0.4	0	0	0
Gcg	-5.18923	0.000357648	0.0468156	5.44	84.96	4.16	2.18	22.75	21.51	0	3.03	0	0	0	2.99
Kcnh5	-4.54074	3.01642e-08	3.36935e-05	0.4	1.74	0.64	0.41	1.07	0.55	0.39	0.13	0.23	0	0.07	0.06
AK188793	-4.2412	0.000471682	0.0564503	8.92	0.44	0.39	0	1.26	2.09	0	0	4.25	0	0.54	0
Hist1h4n	-4.08115	7.33997e-06	0.00292813	9.94	2.61	2.87	3.3	0	0	5.45	1.17	2.37	0.84	0	0
AF529169	-3.92217	1.85252e-09	2.58658e-06	0.71	1.88	1.56	0.53	1.14	1.41	0.07	0.26	0.56	0.08	0.03	0.18
Lrat	-3.64084	4.73679e-05	0.0111782	2.17	0.36	0.29	0.33	1.09	0.34	0.12	0.83	0.57	0.18	0.05	0
Gdnf	-3.63544	1.71702e-08	2.05491e-05	13.05	13.5	9.49	5.76	10.43	8.3	2.83	6.81	5.67	0.41	2.31	0.52
Wdr27	-3.62998	3.59908e-06	0.00172293	1.52	1.42	0.5	0.04	0.07	0.3	0.46	0.13	0.15	0	0	0.3
Pnliprp1	-3.62772	1.87608e-07	0.000149684	5.11	1.62	2.19	2.79	1.26	2.32	0.9	1.1	0.59	0.49	0	0.25
Adgrd1	-3.54371	1.00108e-05	0.00364631	0.2	0.66	0.23	0.19	0.32	0.28	0.19	0.21	0.55	0.02	0	0.08
Msc	-3.5298	1.08458e-06	0.000698926	6.67	3.18	2.92	4.83	4.08	3.43	2.63	4.66	2.61	0.2	0	1
Tdo2	-3.50311	2.22087e-05	0.00652401	4.24	0.71	0.81	0.22	0.39	6.32	0	0.07	0.25	0.28	0	0.24
Gpr50	-3.50265	5.99622e-05	0.0132193	9.41	0.81	0.99	0.35	1.79	10.61	0.27	0.25	0.54	0.44	0.31	0.29
Tgm5	-3.48819	1.00048e-09	1.6763e-06	2.05	2.7	2.01	0.09	3.32	7.39	0.19	0.17	3.3	0.09	0.26	0.31
Fendrr	-3.39721	7.37022e-11	2.46976e-07	55.51	34.85	56.48	23.32	38.36	60.71	24.18	39.86	31.85	7.25	2.08	6.86
Gli1	-3.37057	4.33157e-08	4.26915e-05	37.77	21.57	28.61	12.69	12.54	14.67	11.06	9.82	5.8	4.49	2.3	1.44
Zc3h12d	-3.35502	7.55943e-06	0.00294554	0.64	0.22	0.63	0.29	0.39	0.16	0.04	0.03	0.26	0.13	0	0
A230103J11Rik	-3.3265	9.6631e-05	0.0182312	0.47	0.3	1.6	0.42	0.36	0.64	2.04	0.45	0.13	0	0.08	0.16
H1fnt	-3.32246	0.000167771	0.0272912	0.47	0.64	1.01	0	0.1	2.55	0.12	0.25	1.87	0	0	0.2
Slc39a5	-3.25518	3.95044e-05	0.00973378	0.87	0.49	0.51	0.36	0.27	0.07	0.25	0.23	0.36	0.12	0.07	0
Ghrl	-3.24158	2.25838e-05	0.00652401	19.62	10.48	3.07	1.1	1.69	3.95	0.96	6.59	4.68	2.41	2.01	0.59
Kcns3	-3.18439	9.08687e-10	1.6763e-06	4.72	7.31	7.45	4.82	8.68	4.85	3.74	7.05	4.93	0.84	1.02	1.18
Ccdc183	-3.13191	0.000468477	0.0564503	0.17	0.24	0.39	0.24	0.13	0.26	0.05	0.18	0	0.04	0.04	0
Trhr	-3.08695	1.0241e-05	0.0036508	0.34	0.97	0.54	0.13	0.52	0.55	0.13	0.09	0.2	0.11	0	0.11
Gucy2f	-3.04501	5.47899e-10	1.14751e-06	1.16	1.83	2.1	0.66	1.38	1.92	0.51	0.38	1.29	0.29	0.14	0.34
Tbx5	-2.99489	1.32798e-11	7.41677e-08	80.03	118.84	93.33	42.29	126.59	69.13	38.71	74.17	48.73	16.71	9.81	13.74
Bcl11a	-2.99033	5.05157e-05	0.0113528	0.87	7.32	4.38	3.01	12.34	1.23	0.26	3.28	1.09	0.15	0.54	0.49
Hhip	-2.90479	7.30421e-11	2.46976e-07	7.35	12.53	12.99	5.95	13.03	8.3	4.68	3.87	4.65	1.35	1.96	1.48
Hsbp1l1	-2.83277	0.000181985	0.0293188	0.92	1.11	0.84	0.4	0.62	0.33	1.57	1.44	0.11	0.09	0.33	0
Nipal1	-2.82117	0.000343569	0.0460519	0.19	0.39	0.2	0.03	0.29	0.25	0.07	0.05	0.25	0.1	0	0
Ppp1r17	-2.81172	1.41374e-05	0.0045245	3.76	1.45	3.14	7.36	0.81	3.77	1.39	1.15	1.56	0.26	0.94	0.08
Nkx2-1	-2.79427	1.31117e-07	0.000109843	8.41	19.71	11.37	5.83	17.06	8.87	5.27	9.07	9.55	1.27	2.25	2.87
AK204461	-2.78835	0.000581189	0.064663	31.15	10.16	11.98	23.46	7.24	6.39	4.34	6.96	9.64	7.74	1.33	0
Pnliprp2	-2.77104	0.000735974	0.0775549	2.18	1.34	0.38	0.47	0.49	0.86	0.31	0.78	0.61	0.58	0	0
Tbx4	-2.77094	0.000735697	0.0775549	0.79	2.71	0.49	0.93	1.45	0.27	0	0.63	0.45	0.04	0.54	0.09
4933427D06Rik	-2.75467	0.0010529	0.0980077	0.19	0.32	0.5	0	0	0	0	0.13	0	0	0	0.15
Cym	-2.66743	0.000672389	0.072683	3.4	6.06	1.34	1.41	3.99	2.87	3.59	2.2	0.45	0.37	0	1.53
Tmem27	-2.66642	0.000457757	0.0555777	2.99	2.79	0.48	0.69	1.23	3.88	0.13	0.27	1.64	0.72	0	0.32
Fibin	-2.65978	1.28332e-05	0.00421609	4.01	2.57	1.41	0.53	1.34	3.98	0.77	1.97	1.63	0.49	0.13	0.76
AK159010	-2.56797	0.000442325	0.0550475	0.72	2.25	2.58	0.37	0.97	1.12	1.96	1.1	0.31	0.18	0.82	0
Rtn4rl1	-2.55323	3.82683e-05	0.00971493	2.6	3.54	0.87	0.51	3.2	1.7	0.72	0.49	0.68	0.5	0.2	0.63
Adamts18	-2.54781	2.15964e-06	0.00124775	3.71	7	4.6	2.08	5.24	5.26	1.01	1.65	1.84	1.14	1.3	0.6
Foxf1	-2.54016	2.39696e-05	0.00675895	118.44	72.65	73.05	47.73	70.76	74.5	49.94	51.75	46.93	23.68	4.25	21.64
Kcng1	-2.52406	1.81356e-05	0.00544509	3.3	2.28	1.51	1.61	2.28	1.83	1.1	2.47	1.16	0.48	0.75	0.11
Hs3st2	-2.50938	0.000548854	0.0621355	3.06	2.6	1.45	0.64	1.77	1.76	0.95	1.6	1.13	0.29	0	0.98
Gm3264	-2.50888	0.000865676	0.0858248	2.68	3.44	6.52	0	9.52	6.04	0	1.83	6.91	0	2.46	0
F730043M19Rik	-2.48988	2.4204e-05	0.00675895	1.6	2.2	1.13	0.76	0.66	1.06	0.56	0.77	0.94	0.44	0.34	0.24
Wnt4	-2.4874	1.4917e-09	2.27213e-06	15.57	17.01	16.45	9.75	17.92	12.55	15.51	14.29	10.42	3.77	3.27	2.51
Otogl	-2.46841	0.000166944	0.0272912	0.29	0.16	0.31	0.22	0.48	0.43	0.16	0.03	0.15	0.03	0.09	0.02
Rspo2	-2.46068	1.05778e-05	0.0036923	3.61	7.9	5.16	3.67	6.89	4.83	1.84	1.11	2	0.46	1.8	1.05
D030025E07Rik	-2.44645	2.46051e-06	0.00132547	19.97	36.5	23.64	10.11	32.4	28.07	10.58	23.66	17.85	2.7	8.28	5.3
Il1r2	-2.41099	0.000353568	0.0468156	1.4	2.28	1.11	1.08	1.08	0.4	0.84	0.84	0.26	0.59	0	0.25
Phlda2	-2.40241	4.97293e-05	0.0113528	6.55	3.48	3.19	4.22	4.41	3.28	4.88	0.64	0.2	1.3	0.98	0.38
Ndst4	-2.38127	1.81991e-05	0.00544509	1.65	3.02	1.57	0.61	1.83	1.57	0.95	1.59	1.37	0.22	0.49	0.67
AK172127	-2.3801	0.000187707	0.0299527	1.79	1.98	0.43	0.35	1.29	0.87	0.12	0.32	0	0.33	0.39	0.19
Cd83	-2.37017	0.000252176	0.0360806	1.25	1.36	0.82	0.68	0.24	1.37	0.97	0.46	0.13	0	0.25	0.49
Slc38a5	-2.36747	6.14978e-05	0.0133217	15.6	6.95	3.94	1.76	4.42	8.07	1.89	4.22	4.14	2.1	2.54	0.99
Tg	-2.36411	3.63298e-05	0.00965152	0.32	0.3	0.59	0.21	0.5	0.18	0.18	0.37	0.12	0.1	0.04	0.13
AK137341	-2.28755	0.000527632	0.0605512	0.44	0.74	1.41	0.24	0.2	1	0.98	0	0.19	0.15	0.2	0.3
Foxf2	-2.26978	7.90471e-08	7.35796e-05	12.97	9.9	13.3	3.62	8.45	8.15	4.24	4.13	5.11	2.3	3.51	2.32
Foxl1	-2.25738	1.00695e-07	8.87969e-05	5.68	6.17	6.8	3.57	6.85	5.91	2.6	2.96	3.6	1.66	1.47	1.14
Cxcl13	-2.21403	0.000207308	0.0315768	72.31	95.65	53.05	35.48	82.04	66.91	23.67	60.79	71.75	19.78	4.77	28.21
Grem2	-2.21113	0.000236188	0.0349313	3.12	2.73	1.69	1.3	3.32	5.33	1.07	0	0.04	0.18	0.46	1.17
Trim43c	-2.20017	0.000451782	0.0555777	1.83	0.7	1.46	0.98	0.51	0.85	1.54	1.61	1.06	0.17	0.67	0.15
Hist1h2bn	-2.18956	0.000227463	0.0343346	170.47	159.71	106.51	39.92	10.71	13.33	200.38	125.56	55.63	67.42	25.59	12.31
P4htm	-2.17477	0.000203678	0.0313085	2.45	1.09	1.07	2.24	0.57	0.36	2.82	0.32	0.28	0.5	0.26	0.34
Muc4	-2.13657	7.63694e-05	0.0156045	0.31	0.46	0.26	0.11	0.11	0.31	0.41	0.19	0.23	0.1	0.1	0.11
Lgr5	-2.12396	6.73438e-06	0.00275206	5.86	12.09	10.57	4.05	8.91	8.24	4.2	8.87	5.44	1.99	1.98	3.07
Mkrn2os	-2.04644	0.000777617	0.079445	3.12	1.12	1.46	2.17	1.52	1.33	1.34	0.35	2.32	0.18	0.92	0.42
Pcnxl2	-2.0226	0.000554821	0.0623894	0.76	0.37	0.65	0.13	0.14	0.25	0.35	0.12	0.19	0.28	0.1	0.09
Angptl7	-1.98466	0.000762098	0.0783371	1.41	0.68	1.98	0.42	0.43	1.09	0.93	0.53	0.79	0.16	0.46	0.45
Magel2	-1.95189	7.95395e-05	0.0160564	4.67	1.55	2.89	2.06	1.86	2.29	3.46	2.99	2.35	0.7	1.14	0.97
Edaradd	-1.93493	5.08182e-05	0.0113528	2.66	3.72	3.37	1.25	2.84	1.74	0.85	1.99	2.3	0.51	0.86	1.44
AK036680	-1.92368	0.000520159	0.0605226	1.6	0.83	1.39	0.31	0.46	2.49	1.48	0.51	0.98	0.35	0.6	0.15
Oacyl	-1.9085	0.000102878	0.018736	2.65	3.55	1.57	0.71	2.13	2.2	1.87	1.86	2.53	0.72	0.79	0.85
Bhlhe41	-1.89966	9.34496e-06	0.00355852	5.67	3.29	6.82	4.11	5.59	4.62	4.33	3.3	2.73	1.38	1.76	1.41
Dock9	-1.83965	6.1051e-06	0.00255727	16.34	17.94	22.99	9.92	17.6	12.4	7.31	7.6	9.04	5.22	5.86	7.77
Itga8	-1.83677	3.17354e-06	0.00161129	24.75	18.78	20.87	9.41	18.15	21.05	12.44	15.15	14.91	7.09	8.2	5.71
Gjb2	-1.82459	0.00108393	0.0992418	1.14	2.89	1.33	1.35	2.82	7.17	1.59	2.98	3.02	0.37	1.5	0.71
Cbln1	-1.80431	0.000787596	0.0799768	1.48	3.11	1.87	1.55	1.78	2.66	0.82	0.75	0.75	1.05	0.46	0.5
Ttc39b	-1.77672	0.000431712	0.054386	1.54	4.44	2.69	1.27	3.21	2.15	1.72	1.79	3.56	0.84	1	0.6
Cr2	-1.749	0.000302584	0.0422484	0.87	1.01	1.51	0.23	0.47	1.12	0.45	0.35	0.51	0.56	0.38	0.41
Osr1	-1.66211	9.79296e-05	0.0182312	114.45	192.78	128.66	60.11	153.09	76.61	75.47	133.86	69.15	60.75	41.25	49.98
Slitrk6	-1.6541	0.000734824	0.0775549	11.57	17.58	9.45	5.05	9.5	18.18	2.65	10.77	11.69	1.89	6.26	5.49
Adamts20	-1.65381	0.00023767	0.0349313	4.74	5.95	8.37	4.02	7.26	4.86	4.4	6.38	4.45	1.97	3.39	1.76
Fam19a1	-1.64237	0.000411538	0.0526855	3.41	5.18	2.98	2.1	4.38	3.74	2.18	3.35	2.98	1.15	1.78	1.28
C630043F03Rik	-1.61331	6.23568e-05	0.0133217	16.85	11.56	17.66	9.82	15.29	11.56	5.49	12.21	13.35	5.27	4.52	6.51
G630064G18Rik	-1.60964	0.000527096	0.0605512	3.11	2.33	3.16	1.26	0.75	0.89	3.48	1.27	2.93	1.16	1.05	0.95
Fam222a	-1.54011	0.000415876	0.0527879	6.82	5.4	4.53	3.92	7.25	2.88	4.36	5.48	1.54	2.71	1.88	1.7
Stk32a	-1.52716	0.000276715	0.0389611	10.42	11.32	14.39	8.05	7.59	9.26	11.17	10.79	10.31	3.59	3.76	6.36
Tnfrsf19	-1.48675	0.000123952	0.0216336	29.94	23.94	31.7	25.36	41.52	15.2	20.97	22.25	18.45	11.32	12.95	9.07
Dpysl3	-1.47234	0.00010245	0.018736	111.35	103.99	100.36	77.57	110.62	74.28	62	79.2	76.24	36.91	39.87	48.31
Ptch1	-1.43569	0.000443534	0.0550475	506.53	725.93	839.84	341.94	745.96	634.02	348.96	440.47	420.65	210.11	370.69	285.28
Gas1	1.24537	0.00101591	0.0956272	16.57	13.07	16.94	24.8	24.58	18.67	23.47	22.96	35.16	34.27	40.35	45.48
Dnm3os	1.38144	0.000938932	0.089896	1.13	0.91	1.29	4.28	1.27	0.31	1.67	1.79	1.67	4.15	2.55	2.7
Tdrkh	1.3848	0.000796162	0.0803596	3.14	3.04	3.04	4.34	3.32	6.53	5.91	4.64	5	6.3	8.1	7.53
Asb4	1.39371	0.000743792	0.077889	20.08	37.25	30.37	60.42	49.5	28.37	47.57	42.82	38.37	75.05	86.8	89.83
Gdf6	1.40135	0.000411925	0.0526855	5.05	3.25	4.08	5.47	6.34	11.58	6.34	3.91	2.71	10.93	11.3	13.43
Lrrn4	1.49817	0.000234526	0.0349313	4.09	4.57	7.18	9.12	7.74	6.13	10.8	10.01	7.35	13.9	18.78	15.67
Dapp1	1.53313	0.000254104	0.0360806	1.14	1.32	1.37	1.25	2.02	2.35	3.2	1.36	1.47	3.58	4.54	3.82
1810041L15Rik	1.55266	0.000719434	0.07727	1.2	1.36	1.86	1.08	1.88	2.85	1.85	2.26	1.94	2.64	4.93	6.51
Rftn1	1.58534	0.000911098	0.0883134	0.58	0.88	0.52	2.35	1.16	0.66	2.83	1.07	0.95	2.8	1.81	2.09
Prrx1	1.59183	0.00103355	0.0967442	5.64	12.55	19.08	29.17	14.07	8.73	18.07	20.6	20.47	32.38	47.83	41
Nab2	1.60495	0.000164066	0.0272171	5.01	3.96	5.99	16.77	11.11	3.17	14.27	10.87	2.98	22.27	14.79	12.29
Angpt1	1.65385	8.16279e-05	0.0162819	10.85	11.54	6.96	16.41	14.63	13.5	16.93	20.22	18.66	33.56	38.48	31.35
Tgfbi	1.66303	3.74425e-05	0.00965152	4.51	3.04	4.5	7.53	5.71	6.14	7.52	8.21	6.2	15.79	11.65	13.83
Meox1	1.66429	0.000582758	0.064663	8.37	10.96	23.74	43.29	10.04	10.79	45.54	24.37	28.9	61.7	50.68	33.41
Mrc1	1.72264	0.000315159	0.0432827	0.26	0.38	0.35	0.58	1.56	0.37	0.59	0.57	0.6	0.84	1.29	1.5
Wt1	1.76144	8.80105e-05	0.0173484	2.23	2.22	1.38	3.56	2.33	4.08	4.02	3.93	3.31	5.13	7.51	9.16
Twist1	1.76698	0.000137824	0.0235638	4.82	4.06	6.98	17.09	6.18	5.43	15.37	9.98	14.38	29.26	15.35	13.45
Cyp26a1	1.79727	0.000125977	0.0217602	0.81	1.12	1.24	2.6	1.85	1.8	4.07	2.18	3.81	4.16	4.79	3.05
5830417I10Rik	1.88191	0.000917131	0.0883134	6.81	4.73	6.95	31.83	3.81	20.42	38.68	5.52	19.06	41.35	8.05	24.8
Tbx1	1.88567	0.000761138	0.0783371	1.85	4.17	10.8	15.33	9.32	5.83	19.19	10.81	5.93	21.44	24.72	19.71
Sez6l	1.91142	0.000653669	0.0715661	0.27	0.31	0.47	1.58	1.06	0.36	1.09	0.12	0.14	0.45	1.83	2.07
Grem1	1.92861	0.000479839	0.0570191	4.42	7.18	14.79	16.53	6.77	6.13	16.65	14.81	15.05	17.54	35.66	54.63
AK035085	1.93595	0.000817464	0.0820156	0.3	0.13	0.98	1.98	0.27	1.45	1.21	0.32	0.34	1.64	2.21	1.71
Mybpc1	1.967	0.00106832	0.0983913	0.23	0.21	1.25	2.15	0.44	0.45	4.33	1.12	0.46	2.66	4.56	4.03
Tmem132c	1.99128	0.000879336	0.0866663	1.41	0.46	1.06	2.94	1.04	0.76	1.59	2.62	1.45	2.48	7.96	2.16
Gna14	2.02556	6.2812e-05	0.0133217	0.87	0.48	0.62	1.89	1.03	1.93	2.09	1	1.06	1.76	2.55	4.29
AK163891	2.04838	0.000761129	0.0783371	0.43	0.04	0.34	0.4	0.31	0.61	0.95	0.79	1.54	1.18	1.54	0.76
Haglr	2.06329	7.53154e-05	0.0155791	0.75	0.25	0.89	2.74	1.74	1.08	1.23	1.74	2.35	3.12	3.38	1.92
Cdh8	2.07935	0.00106877	0.0983913	1.14	1.83	1.27	0.9	2.33	2.82	1.68	4.82	5.16	2.92	3.98	11.11
Figf	2.09956	0.00085717	0.0854874	0.44	0.11	0.78	1.42	2.37	0.64	0.51	1.89	0.87	1.02	3.31	1.69
Six1	2.10728	5.01745e-05	0.0113528	2.14	2.42	6.76	13.83	2.24	0.97	8.67	6.02	7.64	12.49	23.77	15.54
Pid1	2.12533	2.28165e-06	0.0012743	1.1	1.19	1.98	3	1.43	1.4	3.7	2.72	5.29	4.76	7.99	7.15
Tbx18	2.15992	1.08421e-05	0.00370733	1.46	4.21	4.54	4.21	6.32	1.72	4.26	5.94	7.54	14.92	16.75	18.04
Fst	2.17835	4.54526e-05	0.0108794	2.3	1.57	3.61	1.64	2.3	0.77	5.23	6.92	6.42	11.88	19.09	5.62
Adm	2.18368	0.000887282	0.086938	1.51	0.84	0.86	5.8	1.21	0.78	6.49	1.46	1.59	10.65	1.49	3.98
Tnfaip6	2.22932	0.000160052	0.0268167	0.31	0.26	0.47	2.31	0.37	0.08	1.32	0.77	2.06	1.33	1.96	1.42
Mc2r	2.25016	0.000354869	0.0468156	0.6	0.46	2.93	3.14	2.54	1.25	0.3	2.87	3.66	2.76	8.42	5.44
Cav1	2.30233	0.000985291	0.0937986	0.32	2.66	1.09	0.95	3.87	2.14	1.7	6.9	2.4	3.11	12.28	7.24
Grin2c	2.34686	1.98344e-06	0.00118688	0.32	0.16	0.36	2.01	0.28	0.09	0.68	0.32	0.27	1.55	1.27	1.83
B3gat1	2.36742	0.000241885	0.0349378	0.2	0.54	0.63	0.69	0.53	0.15	0.69	0.47	0.49	1.01	3.16	0.56
Bnc1	2.39023	1.08876e-08	1.40324e-05	1.66	1.57	1.51	4.75	2.31	4.27	6.35	3.08	3.4	8.8	7.24	11.22
AA415398	2.46819	7.02551e-05	0.0147141	0.32	0.16	0.47	1.08	0.67	1.12	1.77	1.98	0.85	1.05	3.19	1.18
AK035268	2.50997	1.22349e-06	0.000759244	1.7	1.03	0.44	5.28	1.24	2.34	3.79	1.9	1.95	7.23	7.4	5.4
AK172683	2.54508	0.000912757	0.0883134	0	0.03	0.17	0.06	0.64	0.06	0	0.18	0.07	0.29	0.68	0.21
BC094226	2.60757	9.69495e-05	0.0182312	0.5	0	0.09	0.01	0.34	0.56	0	0.14	1.06	1.08	1.55	1.59
Esrrb	2.62989	0.000535749	0.0610645	0	0.1	0.07	0.45	0.16	0.2	0.39	0.31	0.09	0.25	0.81	0.2
Lat	2.65334	0.000587929	0.0648076	0.34	0.09	0.12	1.91	0.21	0.77	0.13	0.46	1.23	2.69	0.56	0.77
Tmem169	2.65686	0.000140989	0.0238614	0.11	0.04	0.57	1.15	0.36	0.05	0.94	0.43	0.57	2.4	0.78	1.34
Stmn2	2.69386	0.000320222	0.0436205	0.08	0.23	0.59	0.37	1	0.47	0.86	0.74	1.35	1.6	5.34	0.9
Apol7b	2.72896	0.00100542	0.0951739	0	0.16	0	0.49	0.23	0.83	0.68	0.3	0.48	0.43	0.51	0.35
Pkdrej	2.73351	0.000120705	0.0215149	0.01	0.01	0.06	0.07	0.24	0.02	0.09	0.11	0	0.2	0.19	0.24
Mmp9	2.76966	3.94436e-05	0.00973378	0.03	0.03	0.23	1.99	0.31	0.08	0.9	0.17	0.08	0.8	0.46	0.74
Upk3b	2.80306	4.56208e-10	1.09197e-06	3.28	1.73	2.07	7.69	3.85	2.31	12.81	6.84	3.84	17.83	20.1	15.57
Tlx1	2.80672	0.000339909	0.0459289	0.2	0	1.08	13.42	1.37	0.26	3.31	0.43	0.13	2.2	5.18	1.69
Slco1a5	2.8566	9.27066e-05	0.0180479	0	0.12	0.11	0.05	0.3	0.87	0.38	0.04	0.52	0.52	0.42	0.96
AK157737	2.87931	4.01126e-08	4.20055e-05	0.2	0.19	0.36	1.63	0.44	1.42	1.96	1.6	2.47	1.59	1.97	1.9
Parp14	2.88744	0.000308385	0.0427024	0	0	0.08	0.08	0.17	0.27	0.63	0.08	0.17	0.63	0.09	0.24
Abca6	2.93148	9.37132e-05	0.0180479	0	0.21	0	0.09	0.37	0	0.51	0.47	0.15	0.67	0.55	0.24
Lhx2	2.95867	8.17808e-07	0.000548095	0.14	0.56	0.46	4.41	2.54	2.01	3.64	0.34	0.66	4.14	1.62	4.11
Fap	2.96901	1.43121e-05	0.0045245	0.06	0.18	0.1	0.11	0.46	0.55	0.69	1.04	1.37	0.52	0.95	0.98
Cdh9	3.03736	2.53149e-06	0.00132547	0.07	0.14	0.45	0.25	0.52	0.09	0.05	0.9	1.06	0.88	2.66	2.11
Abhd1	3.06158	0.000113179	0.0203906	0.1	0.1	0.16	0.23	0.59	0.54	0	0.2	0.12	0.98	0.92	0.85
Asb14	3.08124	0.000202096	0.0313085	0.06	0.18	0.15	0.13	0.63	0.13	0.18	0.49	0.6	0.37	0.63	1.18
Fgf12	3.1405	2.63961e-05	0.00725027	0.2	0.36	0	0.74	0.66	0.11	0.83	0.35	0.45	0.86	3.51	1.32
Klk9	3.17532	0.000364626	0.047359	0.07	0	0.1	0.25	0.52	1.46	0.55	0.08	0.09	0.38	0.65	0.81
Lenep	3.21303	4.27901e-06	0.00183833	1.04	0	0	1.62	1.33	0.35	3.91	4.05	1.11	3.35	4.81	3.68
Fcgr3	3.23713	0.00024022	0.0349378	0.08	0.08	0	0.38	0.1	0	0	0	0	0.7	0.61	0.89
Pax2	3.2478	9.77781e-06	0.0036406	0.07	0.03	0.24	2.17	0.16	0.17	0.57	0.07	0.31	0.33	1.58	1.46
Ctxn3	3.29294	0.000456273	0.0555777	0.35	0.07	0.5	9.01	0	1.28	1.99	0.76	0.37	0.23	7.8	1.81
Sv2b	3.30067	4.39606e-05	0.0106748	0	0.02	0.08	0.02	0.02	0.05	0	0.04	0.1	0.12	0.3	0.6
0610039H22Rik	3.35741	0.00012217	0.0215469	0	0.31	0	0.53	0.74	1.17	1.17	0.49	0.79	1.48	1.78	1.16
Miat	3.3889	0.000486216	0.0571642	0.21	0.8	0.45	0.61	0.25	1.14	0.37	0.88	0.32	0.68	10.2	0.25
Ankrd55	3.4028	3.69868e-05	0.00965152	0.11	0.21	0.15	0.52	0.09	0	0.17	1.68	0.81	0.44	2.8	0.25
Abca9	3.5225	4.18022e-06	0.00183833	0.1	0.26	0.34	0.06	0.71	0.21	0.27	1.22	1.23	0.87	6.57	1.35
Zic2	3.55068	0.000200337	0.0313085	0	0	0.2	0.12	0	0	0.11	0.22	0.09	0.3	1.75	0.22
Sphk1	3.5698	0.000487883	0.0571642	0	0.07	0	0.11	0	0	0	0	0	0.44	0.47	0.43
Ccdc159	3.84174	1.48244e-05	0.00459969	0.07	0	0.1	0.4	0.12	0.7	0.21	1.53	0	1.7	0.62	0.47
Gm960	3.87265	3.59251e-05	0.00965152	0.05	0	0.06	0.05	0	0.06	0.14	0.05	0.17	0.25	0.34	1.3
Foxi2	4.13271	3.72293e-06	0.00173271	0.12	0	0.22	14.04	0.24	0	1.78	0	0.1	0.3	4.13	1.97
Prmt8	4.31181	1.11035e-05	0.00372079	0.21	0.17	0	2.04	0.1	0	0.2	0.05	0.39	1.15	7.66	0.43
Mst1r	4.41485	3.35255e-06	0.00165212	0	0.06	0	0.28	0.14	0	0.36	0.05	0.23	0.69	0.9	0.22
Wnt9b	4.47813	2.5591e-07	0.000194899	0.04	0.02	0	2.65	0.08	0	0.35	0.1	0	0.15	1.11	0.77
T	4.66738	0.000197142	0.0311615	0	0.05	0.5	0	0.19	0.06	0.31	1.67	0.2	3	11.32	0.06
Zic1	5.36006	4.20364e-06	0.00183833	0.09	0.06	0.17	0.04	0.07	0.2	0.33	1.68	0.36	0.34	15.54	0.75
Rfx4	5.37612	0.000657784	0.0715661	0	0	0.35	0.11	0.11	0.04	0.29	0.3	0.49	0.53	12.83	0.04
Mpo	5.83295	3.18557e-07	0.000226828	0.04	0	0	0.14	0.1	0.31	0.81	0.22	0	0.44	3.1	0.26
Pkp1	6.1458	3.2491e-07	0.000226828	0	0	0	0.08	0.03	0.12	0.16	0	0.03	0.17	0.26	0.29
Ccl19	7.09669	4.10648e-10	1.09197e-06	0.32	0.32	0.24	4.29	2.53	4.68	6.15	1.53	1.65	4.8	3.52	2.22
