## Supplementary Table S4 antibodies_Primers for "Single cell transcriptomics reveals a signaling roadmap coordinating endoderm and mesoderm diversification during foregut organogenesis"

### Sheet: RT-PCR primers
human RT-PCR primers
	Gene	Forward	Reverse
	ACTC1	CTTCATTGGTATGGAATCTGCTG	TACTCTTGCTTGCTAATCCAC
	BARX1	CCAGTGGGAACTTGAACACC	CTGAAGTTCGGCGTGCAG
	FOXF1	AGCAGCCGTATCTGCACCAGAA	CTCCTTTCGGTCACACATGCTG
	HAND1	GTGCGTCCTTTAATCCTCTTC	GTGAGAGCAAGCGGAAAAG
	HOXA1	GTACG CTACCTGGGTCAAC	ACTTGGGTCTCGTTGAGCTG
	HOXA5	CGCCCAACCCCAGATCTAC	CGGGCCGCCTATGTTGT
	ISL1	AGATTATATCAGGTTGTACGGGATCA	ACACAGCGGAAACACTCGAT
	LHX2	TCGGGACTTGGTTTATCACCT	GCAAGCGGCAGTAGACCAG
	MSC	TATGAGAACGGCTACGTGCAC	AGTCCGATTTAAGCGGTGGTT
	MSX1	CTCCGCAAACACAAGACGAAC	GGCGGTTCTGGAACCATATCT
	MSX2	CGCCAAGACATATGAGCCCT	GTTCTGCCTCCTGCAGTCTT
	NKX2.5	TGGAGAAGACAGAGGCGGACAA	ATAGACCTGCGCCTGCGAGAA
	NKX3.2	CAACACCGTCGTCCTCG	CCGCTTCCAAAGACCTAGAG
	NKX6.1	ATGACAGAGAGTCAGGTCAAGG	CTCCGAGTCCTGCTTCTTCTT
	PAX3	GCCGCATCCTGAGAAGTAAA	CTTCATCTGATTGGGGTGCT
	PDE5A	GCAGAGTCCTCGTGCAGATAA	GTCTAAGAGGCCGGTCAAATTC
	PRRX1	TGCAGGCTTTGGAGCGTGTCTT	CTCATTCCTGCGGAACTTGGCT
	TBX5	ACAAAGTGAAGGTGACGGGCCTTA	ATCTGTGATCGTCGGCAGGTACAA
	TBX18	GACGATCTTTCTCCCATCAAGC	CTATCTTCAGGCGAGTAATCTGC
	TBX20	GGCGACGGAGAACACAATCAA	CTGGGCACAGGACGACTTC
	TNNT2	TTCACCAAAGATCTGCTCCTCGCT	TTATTACTGGTGTGGAGTGGGTGTGG
	UPK1B	TGGAAGCAACGAACAGTTGA	CTACCGTGTGCGCAGAAA
	UPK3B	ATACCGTCTGGCTCGTGGTG	CAGGGGCAGCGTCATGTAGT
	WNT2	CTGTATCAGGGACCGAGAGG	CCCACAGCACATGACTTCAC
	WNT4	CCTTCTCACAGTCGTTTG	CACAGCCGTCGATGGCCTT
	WT1	ATAGGCCAGGGCATGTGTATGTGT	AGTTGCCTGGCAGAACTACATCCT

### Sheet: antibody
antibody	company	species	dilution	catalog #
CDH1	R&D system	rat	1000	MAB7481
FOXA2	Santa Cruz	goat	500	sc-6554
FOXF1	R&D	goat	500	AF4798
NKX6-1	DSHB	mouse	100	F55A10
WT1	Abcam	rabbit	300	ab89901
Pde5a	sigma-aldrich	rabbit	500	HPA004729
Nkx2-5	Santa Cruz	goat	200	sc-8697
NKX6-1	DSHB	mouse	100	F55A12
Troponin	Thermo NeoMarkers	mouse	200	clone 13-11
Sox2	Abcam	mouse	200	ab79351
Nkx2-1	Santa Cruz	rabit	200	sc-13040x
