## Supplementary Table S5 RNAscope probes for "Single cell transcriptomics reveals a signaling roadmap coordinating endoderm and mesoderm diversification during foregut organogenesis"

### Sheet: Mouse RNA-scope probes
	Gene	Probe Name, Catalog Number	H2O2 treatment	Protease	Retrieval	Amplifier	Fluorepore
	Barx1	RNAscope® Probe- Mm-Barx1	RNAscope® Hydrogen Peroxide	Protease III	1x Target retrieval buffer	Amp1	Opal690 (1:1000)
		414681	room temparature, 10min	40˚C, 15min	98-102°C, 5min	40˚C, 30min	40˚C, 30min
	Foxf1	RNAscope® Probe- Mm-Foxf1	RNAscope® Hydrogen Peroxide	Protease III	1x Target retrieval buffer	Amp1	Opal520 (1:1000)
		473058	room temparature, 10min	40˚C, 15min	98-102°C, 5min	40˚C, 30min	40˚C, 45min
	Gata4	RNAscope® Probe- Mm-Gata4	RNAscope® Hydrogen Peroxide	Protease III	1x Target retrieval buffer	Amp1	Opal520 (1:1000)
		417881	room temparature, 10min	40˚C, 15min	98-102°C, 5min	40˚C, 30min	40˚C, 45min
	Hand1	RNAscope® Probe- Mm-Hand1-C2	RNAscope® Hydrogen Peroxide	Protease III	1x Target retrieval buffer	Amp2	Opal570 (1:1000)
		429651-C2	room temparature, 10min	40˚C, 15min	98-102°C, 5min	40˚C, 30min	40˚C, 30min
	Hand2	RNAscope® Probe- Mm-Hand2	RNAscope® Hydrogen Peroxide	Protease III	1x Target retrieval buffer	Amp1	Opal520 (1:1000)
		499821	room temparature, 10min	40˚C, 15min	98-102°C, 5min	40˚C, 30min	40˚C, 45min
	Msx1	RNAscope® Probe- Mm-Msx1	RNAscope® Hydrogen Peroxide	Protease III	1x Target retrieval buffer	Amp1	Opal520 (1:1000)
		421841	room temparature, 10min	40˚C, 15min	98-102°C, 5min	40˚C, 30min	40˚C, 45min
	Nkx6.1	RNAscope® Probe- Mm-Nkx6-1-C3	RNAscope® Hydrogen Peroxide	Protease III	1x Target retrieval buffer	Amp3	Opal690 (1:1000)
		473061-C3	room temparature, 10min	40˚C, 15min	98-102°C, 5min	40˚C, 15min	40˚C, 30min
	Wnt2	RNAscope® Probe- Mm-Wnt2-C2	RNAscope® Hydrogen Peroxide	Protease III	1x Target retrieval buffer	Amp2	Opal570 (1:1000)
		313601-C2	room temparature, 10min	40˚C, 15min	98-102°C, 5min	40˚C, 30min	40˚C, 30min
	Wnt4	RNAscope® Probe- Mm-Wnt4-C2	RNAscope® Hydrogen Peroxide	Protease III	1x Target retrieval buffer	Amp2	Opal570 (1:1000)
		401101-C2	room temparature, 10min	40˚C, 15min	98-102°C, 5min	40˚C, 30min	40˚C, 30min
	Wt1	RNAscope® Probe- Mm-Wt1-C2	RNAscope® Hydrogen Peroxide	Protease III	1x Target retrieval buffer	Amp2	Opal570 (1:1000)
		432711-C2	room temparature, 10min	40˚C, 15min	98-102°C, 5min	40˚C, 30min	40˚C, 30min

### Sheet: human RNA-scope probes
	Gene	Probe Name, Catalog Number	H2O2 treatment	Protease treatment	Retrieval	Amplifier	Fluorepore
	BARX1	RNAscope® Probe- Hs-BARX1	RNAscope® Hydrogen Peroxide	Protease III (1:15)	-	Amp1	Opal520 (1:1000)
		432981	room temparature, 10min	room temparature, 10min		40˚C, 30min	40˚C, 45min
	FOXF1	RNAscope® Probe- Hs-FOXF1-C3	RNAscope® Hydrogen Peroxide	Protease III (1:15)	-	Amp3	Opal690 (1:1000)
		505741-C3	room temparature, 10min	room temparature, 10min		40˚C, 15min	40˚C, 30min
	MSX1	RNAscope® Probe- Hs-MSX1	RNAscope® Hydrogen Peroxide	Protease III (1:15)	-	Amp1	Opal520 (1:1000)
		470701	room temparature, 10min	room temparature, 10min		40˚C, 30min	40˚C, 45min
	NKX6.1	RNAscope® Probe- Hs-NKX6-1-C2	RNAscope® Hydrogen Peroxide	Protease III (1:15)	-	Amp2	Opal570 (1:1000)
		450541-C2	room temparature, 10min	room temparature, 10min		40˚C, 30min	40˚C, 30min
	WT1	RNAscope® Probe- Hs-WT1-C2	RNAscope® Hydrogen Peroxide	Protease III (1:15)	-	Amp2	Opal570 (1:1000)
		415581-C2	room temparature, 10min	room temparature, 10min		40˚C, 30min	40˚C, 30min
